# The stringent stress response controls proteases and global regulators under optimal growth conditions in *Pseudomonas aeruginosa*

**DOI:** 10.1101/2020.05.23.112573

**Authors:** Daniel Pletzer, Travis M. Blimkie, Heidi Wolfmeier, Yicong Li, Arjun Baghela, Amy H. Y. Lee, Reza Falsafi, Robert E. W. Hancock

## Abstract

The bacterial stringent stress response, mediated by the signaling molecule guanosine tetra-phosphate, ppGpp, has recently gained attention as being important during normal cellular growth and as potential new therapeutic target, which warrants detailed mechanistic understanding. Here, we used intracellular protein tracking in *Pseudomonas aeruginosa* PAO1, which indicated that RelA was bound to the ribosome, while SpoT localized at the cell poles. RNA-Seq was used to investigate the transcriptome of a ppGpp-deficient strain under non-stressful nutrient-rich broth conditions where the mutant grew at the same rate as the parent strain. In exponential growth phase, the lack of ppGpp led to >1,600 transcriptional changes (fold-change cut-off ±1.5), providing further novel insights into the normal physiological role of ppGpp. The stringent response was linked to gene expression of various proteases and secretion systems including *aprA*, PA0277, *impA*, and *clpP2*. The previously observed reduction in cytotoxicity towards red blood cells, in a stringent response mutant, appeared to be due to *aprA*. Investigation of an *aprA* mutant in a murine skin infection model, showed increased survival rates of the *aprA* mutant consistent with previous observations that stringent-response mutants have reduced virulence. In addition, the overexpression of *relA*, but not induction of ppGpp with serine hydroxamate, dysregulated global transcriptional regulators as well as >30% of the regulatory networks controlled by AlgR, OxyR, LasR, and AmrZ. Together these data expand our knowledge about ppGpp and its regulatory network and role in environmental adaptation. It also confirms its important role throughout the normal growth cycle of bacteria.

**Significance Statement:** Microorganisms need to adapt rapidly to survive harsh environmental changes. Here, we showed the broad influence of the highly studied bacterial stringent stress response under non-stressful conditions that indicate its general physiological importance and might reflect the readiness of bacteria to respond to and activate acute stress responses. Using RNA-Seq to investigate the transcriptional network of *Pseudomonas aeruginosa* cells revealed that >30% of all genes changed expression in a stringent-response mutant under optimal growth conditions. This included genes regulated by global transcriptional regulators and novel downstream effectors. Our results help to understand the importance of this stress regulator in bacterial lifestyle under relatively unstressed conditions. As such it draws attention to the consequences of targeting this ubiquitous bacterial signaling molecule.
