## Supplementary material for "The stringent stress response controls proteases and global regulators under optimal growth conditions in *Pseudomonas aeruginosa*": Dataset 2

### Sheet: Cluster overview
Cluster	Start	Stop	dysregulation	Functions within clusters
1	PA0070	PA0091	up	Type VI secretion (tag, tss)
2	PA0612	PA0648	up	pyocin synthesis
3	PA0920	PA0925	up
4	PA0996	PA1002	up	quorum sensing (pqs, phn)
5	PA1201	PA1207	down
6	PA1212	PA1218	down
7	PA1245	PA1250	down	type I secretion (apr)
8	PA1271	PA1281	up	Vitamin B12 synthesis (cob)
9	PA1475	PA1480	up	heme export and cytochrome c (ccm)
10	PA1654	PA1663	down	Type VI secretion (his, clpV2, sfa2)
11	PA1694	PA1701	up	Type III scretion (psc, pcr)
12	PA1796	PA1800	up
13	PA1806	PA1810	down
14	PA1975	PA1984	up	ethanol oxidation, glycolysis (erb, exa)
15	PA2101	PA2106	down	sulfur / carbon metabolism
16	PA2231	PA2238	up	biofilm formation (psl)
17	PA2259	PA2263	down	pentose phosphate
18	PA2300	PA2306	down	antimetabolite L -2-amino-4-methoxy-trans-3-butenoic acid (amb)
19	PA2363	PA2375	down	Type VI secretion (hsi)
20	PA2626	PA2632	up
21	PA3058	PA3064	up	biofilm formation (pel)
22	PA3095	PA3103	down	Type II secretion - general (xcp)
23	PA3326	PA3336	down	fatty acid and LPS biosynthesis
24	PA3442	PA3449	up	sulfur / riboflavin metabolism
25	PA3475	PA3479	down	quorum sensing (rhl)
26	PA3606	PA3612	up	polyamine transport (pot)
27	PA3633	PA3637	up
28	PA3741	PA3746	up
29	PA3897	PA3901	up	fec
30	PA4139	PA4143	down	type I secretion
31	PA4191	PA4195	up
32	PA4273	PA4280	up	ribosome (rplA, rplK)
33	PA4302	PA4306	down	Tight adherence (tad, rcp)
34	PA4452	PA4461	up	LPS (lpt)

### Sheet: Genes per cluster overview
Cluster	Gene	baseMean	log2FoldChange	lfcSE	stat	pvalue	padj	ABSLFC	FC	Name	Product Name	Operons / cluster	DOOR2 identified operons
1	PA0070	3778.78	1.02908	0.197803	5.20253	1.97e-07	2.37e-06	1.02908	2.04072	tagQ1	TagQ1	1	PA0070; PA0071; PA0072; PA0073; PA0074; PA0075; PA0076; PA0077
	PA0071	734.77	0.860266	0.17944	4.79418	1.63e-06	1.57e-05	0.860266	1.81537	tagR1	TagR1	1	PA0070; PA0071; PA0072; PA0073; PA0074; PA0075; PA0076; PA0077
	PA0072	156.665	1.35722	0.307099	4.41948	9.89e-06	7.53e-05	1.35722	2.5619	tagS1	TagS1	1	PA0070; PA0071; PA0072; PA0073; PA0074; PA0075; PA0076; PA0077
	PA0073	166.843	1.22418	0.35626	3.4362	0.000589931	0.00266493	1.22418	2.33623	tagT1	TagT1	1	PA0070; PA0071; PA0072; PA0073; PA0074; PA0075; PA0076; PA0077
	PA0074	802.473	1.17327	0.158181	7.41723	1.2e-13	4.64e-12	1.17327	2.25522	ppkA	serine/threonine protein kinase PpkA	1	PA0070; PA0071; PA0072; PA0073; PA0074; PA0075; PA0076; PA0077
	PA0075	163.761	1.25213	0.196874	6.36009	2.02e-10	4.56e-09	1.25213	2.38194	pppA	PppA	1	PA0070; PA0071; PA0072; PA0073; PA0074; PA0075; PA0076; PA0077
	PA0076	206.261	1.3069	0.263082	4.96766	6.78e-07	7.33e-06	1.3069	2.4741	tagF1	TagF1	1	PA0070; PA0071; PA0072; PA0073; PA0074; PA0075; PA0076; PA0077
	PA0077	1293.06	1.28164	0.195344	6.56094	5.35e-11	1.35e-09	1.28164	2.43115	icmF1	IcmF1	1	PA0070; PA0071; PA0072; PA0073; PA0074; PA0075; PA0076; PA0077
	PA0078	589.637	1.22791	0.247308	4.9651	6.87e-07	7.4e-06	1.22791	2.34227	tssL1	TssL1	2	PA0078; PA0079; PA0080; PA0081
	PA0079	523.879	1.16752	0.209669	5.56838	2.57e-08	3.87e-07	1.16752	2.24625	tssK1	TssK1	2	PA0078; PA0079; PA0080; PA0081
	PA0080	173.035	1.37368	0.201755	6.80864	9.85e-12	2.85e-10	1.37368	2.59131	tssJ1	TssJ1	2	PA0078; PA0079; PA0080; PA0081
	PA0081	589.177	1.01168	0.160839	6.29002	3.17e-10	6.8e-09	1.01168	2.01626	fha1	Fha1	2	PA0078; PA0079; PA0080; PA0081
	PA0082	719.897	1.04828	0.158026	6.63361	3.28e-11	8.61e-10	1.04828	2.06807	tssA1	TssA1	3	PA0082; PA0083; PA0084
	PA0083	822.894	0.767424	0.140667	5.45563	4.88e-08	6.84e-07	0.767424	1.70223	tssB1	TssB1	3	PA0082; PA0083; PA0084
	PA0084	2505.87	0.748679	0.164388	4.55435	5.25e-06	4.42e-05	0.748679	1.68025	tssC1	TssC1	3	PA0082; PA0083; PA0084
	PA0085	3038.99	1.08937	0.181593	5.99896	1.99e-09	3.68e-08	1.08937	2.12781	hcp1	Hcp1	x	x
	PA0086	754.123	0.92172	0.202596	4.54955	5.38e-06	4.48e-05	0.92172	1.89437	tagJ1	TagJ1	4	PA0086; PA0087; PA0088; PA0089; PA0090; PA0091
	PA0087	216.99	1.0073	0.201469	4.99979	5.74e-07	6.31e-06	1.0073	2.01015	tssE1	TssE1	4	PA0086; PA0087; PA0088; PA0089; PA0090; PA0091
	PA0088	558.059	0.993158	0.183443	5.41399	6.16e-08	8.42e-07	0.993158	1.99054	tssF1	TssF1	4	PA0086; PA0087; PA0088; PA0089; PA0090; PA0091
	PA0089	294.804	1.00297	0.226848	4.42134	9.81e-06	7.47e-05	1.00297	2.00412	tssG1	TssG1	4	PA0086; PA0087; PA0088; PA0089; PA0090; PA0091
	PA0090	1737.36	1.09649	0.176426	6.21501	5.13e-10	1.06e-08	1.09649	2.13834	clpV1	ClpV1	4	PA0086; PA0087; PA0088; PA0089; PA0090; PA0091
	PA0091	799.166	1.24668	0.169361	7.36106	1.82e-13	6.73e-12	1.24668	2.37294	vgrG1	VgrG1	4	PA0086; PA0087; PA0088; PA0089; PA0090; PA0091
2	PA0612	107.963	3.01672	0.408442	7.38592	1.51e-13	5.75e-12	3.01672	8.09323	ptrB	repressor, PtrB	1	PA0612; PA0613
	PA0613	175.986	3.15234	0.285441	11.0437	2.35e-28	2.98e-26	3.15234	8.89094		hypothetical protein	1	PA0612; PA0613
	PA0614	122.954	3.16428	0.280483	11.2815	1.62e-29	2.22e-27	3.16428	8.96484		hypothetical protein	2	PA0614; PA0615; PA0616
	PA0615	270.321	2.12857	0.246786	8.62514	6.4e-18	3.54e-16	2.12857	4.37282		hypothetical protein	2	PA0614; PA0615; PA0616
	PA0616	275.019	2.84091	0.273658	10.3813	3.02e-25	3.08e-23	2.84091	7.16472		hypothetical protein	2	PA0614; PA0615; PA0616
	PA0617	174.77	3.77053	0.310109	12.1587	5.16e-34	1.28e-31	3.77053	13.6472		probable bacteriophage protein	3	PA0617; PA0618; PA0619; PA0620; PA0621
	PA0618	364.162	3.33832	0.280435	11.9041	1.13e-32	2.17e-30	3.33832	10.1143		probable bacteriophage protein	3	PA0617; PA0618; PA0619; PA0620; PA0621
	PA0619	269.869	3.03407	0.259279	11.7019	1.25e-31	2.03e-29	3.03407	8.1912		probable bacteriophage protein	3	PA0617; PA0618; PA0619; PA0620; PA0621
	PA0620	1006.11	2.85681	0.272787	10.4727	1.15e-25	1.2e-23	2.85681	7.24413		probable bacteriophage protein	3	PA0617; PA0618; PA0619; PA0620; PA0621
	PA0621	169.043	3.26348	0.474009	6.88486	5.78e-12	1.73e-10	3.26348	9.603		conserved hypothetical protein	3	PA0617; PA0618; PA0619; PA0620; PA0621
	PA0622	1211.72	3.24277	0.262624	12.3475	5.02e-35	1.31e-32	3.24277	9.46607		probable bacteriophage protein	4	PA0622; PA0623; PA0624
	PA0623	482.438	2.87405	0.284095	10.1165	4.67e-24	4.22e-22	2.87405	7.33118		probable bacteriophage protein	4	PA0622; PA0623; PA0624
	PA0624	391.848	2.93434	0.284578	10.3112	6.27e-25	6.28e-23	2.93434	7.64408		hypothetical protein	4	PA0622; PA0623; PA0624
	PA0625	1377.06	2.76251	0.251423	10.9875	4.39e-28	5.19e-26	2.76251	6.78574		hypothetical protein	5	PA0625; PA0626; PA0627
	PA0626	420.58	2.48112	0.257591	9.63201	5.86e-22	4.42e-20	2.48112	5.58331		hypothetical protein	5	PA0625; PA0626; PA0627
	PA0627	59.352	2.50124	0.376206	6.64859	2.96e-11	7.86e-10	2.50124	5.66172		conserved hypothetical protein	5	PA0625; PA0626; PA0627
	PA0628	309.979	3.18992	0.325188	9.80944	1.03e-22	8.21e-21	3.18992	9.12558		conserved hypothetical protein	6	PA0628; PA0629; PA0630; PA0631; PA0632
	PA0629	205.563	2.75332	0.258058	10.6694	1.42e-26	1.54e-24	2.75332	6.74266		conserved hypothetical protein	6	PA0628; PA0629; PA0630; PA0631; PA0632
	PA0630	119.064	2.99148	0.326851	9.15243	5.57e-20	3.58e-18	2.99148	7.95289		hypothetical protein	6	PA0628; PA0629; PA0630; PA0631; PA0632
	PA0631	48.2992	3.09269	0.37364	8.27718	1.26e-16	6.37e-15	3.09269	8.53082		hypothetical protein	6	PA0628; PA0629; PA0630; PA0631; PA0632
	PA0632	44.4437	2.87688	0.408075	7.04989	1.79e-12	5.82e-11	2.87688	7.34562		hypothetical protein	6	PA0628; PA0629; PA0630; PA0631; PA0632
	PA0633	614.565	3.02559	0.278685	10.8566	1.85e-27	2.05e-25	3.02559	8.14316		hypothetical protein	7	PA0633; PA0634; PA0635
	PA0634	303.587	2.6893	0.288761	9.31324	1.24e-20	8.6e-19	2.6893	6.44998		hypothetical protein	7	PA0633; PA0634; PA0635
	PA0635	232.866	3.00534	0.272866	11.014	3.27e-28	4.06e-26	3.00534	8.02965		hypothetical protein	7	PA0633; PA0634; PA0635
	PA0636	924.808	3.23576	0.256101	12.6347	1.36e-36	4.16e-34	3.23576	9.42025		hypothetical protein	8	PA0636; PA0637; PA0638; PA0639; PA0640
	PA0637	112.265	3.00628	0.346597	8.67371	4.18e-18	2.45e-16	3.00628	8.03493		conserved hypothetical protein	8	PA0636; PA0637; PA0638; PA0639; PA0640
	PA0638	241.386	3.12327	0.266256	11.7303	8.91e-32	1.5e-29	3.12327	8.71363		probable bacteriophage protein	8	PA0636; PA0637; PA0638; PA0639; PA0640
	PA0639	236.021	3.07784	0.256728	11.9887	4.07e-33	8.15e-31	3.07784	8.4435		conserved hypothetical protein	8	PA0636; PA0637; PA0638; PA0639; PA0640
	PA0640	264.071	3.36058	0.30327	11.0811	1.55e-28	2.07e-26	3.36058	10.2715		probable bacteriophage protein	8	PA0636; PA0637; PA0638; PA0639; PA0640
	PA0641	1420.52	3.2198	0.249254	12.9177	3.58e-38	1.24e-35	3.2198	9.31655		probable bacteriophage protein	x	x
	PA0642	148.246	3.81755	0.53627	7.11871	1.09e-12	3.68e-11	3.81755	14.0993		hypothetical protein	x	x
	PA0643	302.291	2.51017	0.340957	7.36213	1.81e-13	6.73e-12	2.51017	5.69686		hypothetical protein	9	PA0643; PA0644; PA0645
	PA0644	92.2482	2.07763	0.340268	6.10587	1.02e-09	1.97e-08	2.07763	4.22114		hypothetical protein	9	PA0643; PA0644; PA0645
	PA0645	102.568	2.60398	0.305397	8.52654	1.51e-17	8.17e-16	2.60398	6.0796		hypothetical protein	9	PA0643; PA0644; PA0645
	PA0646	337.628	3.29058	0.323526	10.171	2.67e-24	2.53e-22	3.29058	9.78505		hypothetical protein	10	PA0646; PA0647; PA0648
	PA0647	85.6542	1.7377	0.363182	4.78465	1.71e-06	1.64e-05	1.7377	3.33503		hypothetical protein	10	PA0646; PA0647; PA0648
	PA0648	103.47	1.62237	0.432322	3.75268	0.000174956	0.000932857	1.62237	3.0788		hypothetical protein	10	PA0646; PA0647; PA0648
3	PA0920	219.806	0.649085	0.180099	3.60405	0.000313299	0.00151666	0.649085	1.56817		hypothetical protein	1	PA0919; PA0920
	PA0921	103.191	1.24983	0.436085	2.86602	0.00415669	0.0137868	1.24983	2.37813		hypothetical protein	x	x
	PA0922	150.396	0.828172	0.297426	2.78446	0.0053617	0.0171285	0.828172	1.77543		hypothetical protein	x	x
	PA0923	227.118	0.647864	0.248522	2.60687	0.00913752	0.0264029	0.647864	1.56685	dinB	DNA Polymerase IV, DinB	x	x
	PA0924	74.4918	0.901272	0.284522	3.16767	0.00153664	0.00598106	0.901272	1.86771		hypothetical protein	x	x
	PA0925	119.224	0.83217	0.2099	3.9646	7.35e-05	0.000440265	0.83217	1.78036		hypothetical protein	x	x
4	PA0996	2048.79	2.20647	0.209141	10.5501	5.07e-26	5.39e-24	2.20647	4.61545	pqsA	PqsA	1	PA0996; PA0997; PA0998; PA0999; PA1000
	PA0997	1372.51	2.03175	0.23282	8.7267	2.62e-18	1.57e-16	2.03175	4.08902	pqsB	PqsB	1	PA0996; PA0997; PA0998; PA0999; PA1000
	PA0998	1247.85	2.09408	0.216187	9.68641	3.44e-22	2.68e-20	2.09408	4.26954	pqsC	PqsC	1	PA0996; PA0997; PA0998; PA0999; PA1000
	PA0999	1692.86	2.04327	0.209302	9.76228	1.63e-22	1.29e-20	2.04327	4.12178	pqsD	3-oxoacyl-[acyl-carrier-protein] synthase III	1	PA0996; PA0997; PA0998; PA0999; PA1000
	PA1000	1515.91	1.9707	0.194766	10.1183	4.58e-24	4.22e-22	1.9707	3.91959	pqsE	Quinolone signal response protein	1	PA0996; PA0997; PA0998; PA0999; PA1000
	PA1001	1966.85	1.97858	0.215254	9.19185	3.86e-20	2.61e-18	1.97858	3.94106	phnA	anthranilate synthase component I	2	PA1001; PA1002
	PA1002	606.311	1.93341	0.217602	8.88508	6.39e-19	3.91e-17	1.93341	3.81958	phnB	anthranilate synthase component II	2	PA1001; PA1002
5	PA1201	85.2249	-0.649802	0.2224	-2.92178	0.00348042	0.0118535	0.649802	-1.56895		probable transcriptional regulator	x	x
	PA1202	379.882	-1.47184	0.197362	-7.45758	8.81e-14	3.48e-12	1.47184	-2.77375		probable hydrolase	x	x
	PA1203	56.4693	-0.991107	0.290345	-3.41355	0.000641231	0.00283755	0.991107	-1.98771		hypothetical protein	1	PA1203; PA1204; PA1205
	PA1204	92.7496	-1.68985	0.215697	-7.83437	4.71e-15	2.13e-13	1.68985	-3.22624		NAD(P)H quinone oxidoreductase	1	PA1203; PA1204; PA1205
	PA1205	171.808	-1.59894	0.18465	-8.65926	4.75e-18	2.75e-16	1.59894	-3.0292		conserved hypothetical protein	1	PA1203; PA1204; PA1205
	PA1206	87.0186	-1.00858	0.224009	-4.50241	6.72e-06	5.4e-05	1.00858	-2.01193		hypothetical protein	2	PA1206; PA1207
	PA1207	244.223	-0.706593	0.185738	-3.80424	0.000142237	0.000779161	0.706593	-1.63195	kefB	glutathione-regulated potassium-efflux system protein KefB	2	PA1206; PA1207
6	PA1212	26.9438	-1.61125	0.509929	-3.15975	0.00157904	0.00610499	1.61125	-3.05516		probable major facilitator superfamily (MFS) transporter	1	PA1211; PA1212; PA1213; PA1214; PA1215
	PA1213	27.5276	-1.40753	0.487807	-2.88542	0.00390887	0.0130859	1.40753	-2.65282		hypothetical protein	1	PA1211; PA1212; PA1213; PA1214; PA1215
	PA1214	73.6744	-1.61121	0.332107	-4.85149	1.23e-06	1.22e-05	1.61121	-3.05509		hypothetical protein	1	PA1211; PA1212; PA1213; PA1214; PA1215
	PA1215	84.0565	-1.98832	0.305808	-6.50186	7.93e-11	1.94e-09	1.98832	-3.96775		hypothetical protein	1	PA1211; PA1212; PA1213; PA1214; PA1215
	PA1216	74.9246	-2.598	0.359762	-7.22144	5.14e-13	1.8e-11	2.598	-6.05448		hypothetical protein	2	PA1216; PA1217; PA1218; PA1219; PA1220; PA1221
	PA1217	99.5083	-2.32934	0.307654	-7.57127	3.7e-14	1.59e-12	2.32934	-5.02574		probable 2-isopropylmalate synthase	2	PA1216; PA1217; PA1218; PA1219; PA1220; PA1221
	PA1218	44.0982	-2.08845	0.439892	-4.74764	2.06e-06	1.94e-05	2.08845	-4.25291		hypothetical protein	2	PA1216; PA1217; PA1218; PA1219; PA1220; PA1221
7	PA1245	838.734	-1.50288	0.310834	-4.83499	1.33e-06	1.31e-05	1.50288	-2.83408	aprX	AprX	x	x
	PA1246	251.411	-1.58824	0.352238	-4.50899	6.51e-06	5.26e-05	1.58824	-3.00682	aprD	alkaline protease secretion protein AprD	1	PA1246; PA1247; PA1248
	PA1247	120.696	-1.83844	0.312257	-5.8876	3.92e-09	6.96e-08	1.83844	-3.57624	aprE	alkaline protease secretion protein AprE	1	PA1246; PA1247; PA1248
	PA1248	102.273	-1.52243	0.265099	-5.74285	9.31e-09	1.53e-07	1.52243	-2.87274	aprF	Alkaline protease secretion outer membrane protein AprF precursor	1	PA1246; PA1247; PA1248
	PA1249	663.818	-3.26096	0.274432	-11.8826	1.46e-32	2.71e-30	3.26096	-9.58623	aprA	alkaline metalloproteinase precursor	x	x
	PA1250	312.101	-1.23326	0.183402	-6.72435	1.76e-11	4.96e-10	1.23326	-2.35098	aprI	alkaline proteinase inhibitor AprI	x	x
8	PA1271	517.492	1.77547	0.215133	8.25291	1.55e-16	7.66e-15	1.77547	3.4235		probable tonB-dependent receptor	1	PA1271; PA1272; PA1273; PA1274; PA1275; PA1276; PA1277; PA1278; PA1279; PA1280; PA1281
	PA1272	240.41	1.26311	0.195516	6.46042	1.04e-10	2.45e-09	1.26311	2.40013	cobO	cob(I)alamin adenosyltransferase	1	PA1271; PA1272; PA1273; PA1274; PA1275; PA1276; PA1277; PA1278; PA1279; PA1280; PA1281
	PA1273	334.243	1.27104	0.312663	4.06521	4.8e-05	0.000301249	1.27104	2.41336	cobB	cobyrinic acid a,c-diamide synthase	1	PA1271; PA1272; PA1273; PA1274; PA1275; PA1276; PA1277; PA1278; PA1279; PA1280; PA1281
	PA1274	86.0187	1.19701	0.30023	3.98698	6.69e-05	0.000404939	1.19701	2.29264		conserved hypothetical protein	1	PA1271; PA1272; PA1273; PA1274; PA1275; PA1276; PA1277; PA1278; PA1279; PA1280; PA1281
	PA1275	103.917	1.40638	0.289649	4.85547	1.2e-06	1.2e-05	1.40638	2.65072	cobD	cobalamin biosynthetic protein CobD	1	PA1271; PA1272; PA1273; PA1274; PA1275; PA1276; PA1277; PA1278; PA1279; PA1280; PA1281
	PA1276	210.708	1.17542	0.349069	3.3673	0.000759078	0.00329461	1.17542	2.25859	cobC	cobalamin biosynthetic protein CobC	1	PA1271; PA1272; PA1273; PA1274; PA1275; PA1276; PA1277; PA1278; PA1279; PA1280; PA1281
	PA1277	294.118	1.23087	0.329077	3.74037	0.000183746	0.000971764	1.23087	2.34709	cobQ	cobyric acid synthase	1	PA1271; PA1272; PA1273; PA1274; PA1275; PA1276; PA1277; PA1278; PA1279; PA1280; PA1281
	PA1278	112.025	1.03309	0.315951	3.26978	0.00107633	0.00445579	1.03309	2.0464	cobP	cobinamide kinase	1	PA1271; PA1272; PA1273; PA1274; PA1275; PA1276; PA1277; PA1278; PA1279; PA1280; PA1281
	PA1279	243.312	0.991806	0.30387	3.26392	0.00109882	0.00452394	0.991806	1.98867	cobU	nicotinate-nucleotide--dimethylbenzimidazole phosphoribosyltransferase	1	PA1271; PA1272; PA1273; PA1274; PA1275; PA1276; PA1277; PA1278; PA1279; PA1280; PA1281
	PA1280	78.5928	1.04096	0.247925	4.19871	2.68e-05	0.000181189	1.04096	2.0576		hypothetical protein	1	PA1271; PA1272; PA1273; PA1274; PA1275; PA1276; PA1277; PA1278; PA1279; PA1280; PA1281
	PA1281	62.6884	1.28852	0.317674	4.05611	4.99e-05	0.000311352	1.28852	2.44277	cobV	cobalamin (5'-phosphate) synthase	1	PA1271; PA1272; PA1273; PA1274; PA1275; PA1276; PA1277; PA1278; PA1279; PA1280; PA1281
9	PA1475	318.07	1.34195	0.199112	6.73966	1.59e-11	4.49e-10	1.34195	2.53493	ccmA	heme exporter protein CcmA	1	PA1475; PA1476
	PA1476	165.736	1.18819	0.227041	5.23339	1.66e-07	2.06e-06	1.18819	2.27867	ccmB	heme exporter protein CcmB	1	PA1475; PA1476
	PA1477	462.446	0.682289	0.198926	3.42986	0.000603886	0.00271384	0.682289	1.60468	ccmC	heme exporter protein CcmC	2	PA1477; PA1478; PA1479; PA1480; PA1481; PA1482; PA1483
	PA1478	29.4119	0.991836	0.326989	3.03324	0.00241944	0.00878628	0.991836	1.98871		hypothetical protein	2	PA1477; PA1478; PA1479; PA1480; PA1481; PA1482; PA1483
	PA1479	228.411	0.61292	0.193674	3.16469	0.00155247	0.00602464	0.61292	1.52935	ccmE	cytochrome C-type biogenesis protein CcmE	2	PA1477; PA1478; PA1479; PA1480; PA1481; PA1482; PA1483
	PA1480	774.19	0.680777	0.148301	4.5905	4.42e-06	3.77e-05	0.680777	1.603	ccmF	cytochrome C-type biogenesis protein CcmF	2	PA1477; PA1478; PA1479; PA1480; PA1481; PA1482; PA1483
10	PA1654	214.008	-0.950878	0.188892	-5.03397	4.8e-07	5.35e-06	0.950878	-1.93305		probable aminotransferase	1	PA1654; PA1655
	PA1655	220.682	-1.37063	0.255876	-5.35664	8.48e-08	1.11e-06	1.37063	-2.58584		probable glutathione S-transferase	1	PA1654; PA1655
	PA1656	403.681	-0.803966	0.3102	-2.59177	0.00954843	0.0273774	0.803966	-1.74589	hsiA2	HsiA2	2	PA1656; PA1657; PA1658; PA1659
	PA1657	112.637	-0.987883	0.307499	-3.21264	0.0013152	0.00527702	0.987883	-1.98327	hsiB2	HsiB2	2	PA1656; PA1657; PA1658; PA1659
	PA1658	268.627	-1.07897	0.312026	-3.45795	0.000544308	0.00247603	1.07897	-2.11253	hsiC2	HsiC2	2	PA1656; PA1657; PA1658; PA1659
	PA1659	41.2175	-1.54797	0.407693	-3.79691	0.000146513	0.000799216	1.54797	-2.92406	hsiF2	HsiF2	2	PA1656; PA1657; PA1658; PA1659
	PA1660	110.162	-1.25305	0.285588	-4.3876	1.15e-05	8.58e-05	1.25305	-2.38344	hsiG2	HsiG2	x	x
	PA1661	58.8601	-0.877588	0.329681	-2.66193	0.00776938	0.0231039	0.877588	-1.8373	hsiH2	HsiH2	3	PA1661; PA1662; PA1663
	PA1662	259.217	-0.99858	0.255939	-3.90163	9.55e-05	0.000552468	0.99858	-1.99803	clpV2	clpV2	3	PA1661; PA1662; PA1663
	PA1663	111.784	-0.859012	0.283435	-3.03072	0.00243973	0.00883532	0.859012	-1.8138	sfa2	Sfa2	3	PA1661; PA1662; PA1663
11	PA1694	33.4438	1.14577	0.357225	3.20742	0.0013393	0.00535307	1.14577	2.21264	pscQ	translocation protein in type III secretion	1	PA1690; PA1691; PA1692; PA1693; PA1694; PA1695; PA1696; PA1697
	PA1695	53.0058	1.38425	0.380771	3.6354	0.000277553	0.00136263	1.38425	2.61037	pscP	translocation protein in type III secretion	1	PA1690; PA1691; PA1692; PA1693; PA1694; PA1695; PA1696; PA1697
	PA1696	27.4214	1.72222	0.378856	4.54584	5.47e-06	4.55e-05	1.72222	3.29943	pscO	translocation protein in type III secretion	1	PA1690; PA1691; PA1692; PA1693; PA1694; PA1695; PA1696; PA1697
	PA1697	130.104	1.75481	0.362747	4.83758	1.31e-06	1.3e-05	1.75481	3.37483		ATP synthase in type III secretion system	1	PA1690; PA1691; PA1692; PA1693; PA1694; PA1695; PA1696; PA1697
	PA1698	80.6708	1.73068	0.317157	5.45685	4.85e-08	6.82e-07	1.73068	3.31884	popN	Type III secretion outer membrane protein PopN precursor	2	PA1698; PA1699; PA1700; PA1701; PA1702; PA1703; PA1704; PA1705; PA1706; PA1707; PA1708; PA1709
	PA1699	16.996	1.58414	0.490444	3.23	0.00123789	0.00500656	1.58414	2.99828	pcr1	Pcr1	2	PA1698; PA1699; PA1700; PA1701; PA1702; PA1703; PA1704; PA1705; PA1706; PA1707; PA1708; PA1709
	PA1700	18.8199	1.0403	0.410395	2.53486	0.0112491	0.0313691	1.0403	2.05665	pcr2	Pcr2	2	PA1698; PA1699; PA1700; PA1701; PA1702; PA1703; PA1704; PA1705; PA1706; PA1707; PA1708; PA1709
	PA1701	22.3724	1.27542	0.377784	3.37605	0.000735343	0.00320496	1.27542	2.42069	pcr3	Pcr3	2	PA1698; PA1699; PA1700; PA1701; PA1702; PA1703; PA1704; PA1705; PA1706; PA1707; PA1708; PA1709
12	PA1796	611.93	0.965457	0.173726	5.55736	2.74e-08	4.1e-07	0.965457	1.95268	folD	5,10-methylene-tetrahydrofolate dehydrogenase / cyclohydrolase	x	x
	PA1797	157.802	0.756476	0.278795	2.71338	0.00666005	0.0203278	0.756476	1.68936		hypothetical protein	x	x
	PA1798	170.955	0.733759	0.194797	3.76678	0.000165368	0.000888087	0.733759	1.66297	parS	two-component sensor, ParS	1	PA1798; PA1799
	PA1799	140.373	0.66528	0.226609	2.9358	0.00332684	0.0114126	0.66528	1.58588	parR	two-component response regulator, ParR	1	PA1798; PA1799
	PA1800	8159.44	0.745983	0.151115	4.93654	7.95e-07	8.39e-06	0.745983	1.67712	tig	trigger factor	2	PA1800; PA1801; PA1802
13	PA1806	179.346	-0.649878	0.197603	-3.2888	0.00100616	0.00421532	0.649878	-1.56904	fabI	NADH-dependent enoyl-ACP reductase	1	PA1806; PA1807; PA1808; PA1809; PA1810; PA1811
	PA1807	206.622	-0.800957	0.171049	-4.68261	2.83e-06	2.59e-05	0.800957	-1.74226	nppD	NppD	1	PA1806; PA1807; PA1808; PA1809; PA1810; PA1811
	PA1808	96.7999	-0.942073	0.248033	-3.79817	0.000145769	0.000795996	0.942073	-1.92129	nppC	NppC	1	PA1806; PA1807; PA1808; PA1809; PA1810; PA1811
	PA1809	104.859	-0.79782	0.204234	-3.90641	9.37e-05	0.000543444	0.79782	-1.73847	nppB	NppB	1	PA1806; PA1807; PA1808; PA1809; PA1810; PA1811
	PA1810	370.409	-1.0959	0.167977	-6.52412	6.84e-11	1.7e-09	1.0959	-2.13747	nppA2	NppA2	1	PA1806; PA1807; PA1808; PA1809; PA1810; PA1811
14	PA1975	59.9487	2.56534	0.57055	4.49625	6.92e-06	5.55e-05	2.56534	5.91893		hypothetical protein	1	PA1975; PA1976
	PA1976	88.2105	1.19623	0.491517	2.43374	0.0149435	0.0398392	1.19623	2.2914	ercS'	ErcS'	1	PA1975; PA1976
	PA1977	23.7027	2.2836	0.632058	3.61295	0.000302731	0.00147235	2.2836	4.8689		hypothetical protein	2	PA1977; PA1978
	PA1978	56.6993	2.75666	0.48828	5.64566	1.65e-08	2.56e-07	2.75666	6.75831	erbR	response regulator ErbR	2	PA1977; PA1978
	PA1979	31.6539	2.62025	0.616048	4.25332	2.11e-05	0.000147523	2.62025	6.14856	eraS	sensor kinase, EraS	3	PA1979; PA1980
	PA1980	20.5717	2.03048	0.612659	3.31421	0.000919031	0.00389783	2.03048	4.0854	eraR	response regulator EraR	3	PA1979; PA1980
	PA1981	16.8731	2.02193	0.747733	2.70408	0.0068493	0.0207714	2.02193	4.06128		hypothetical protein	4	PA1981; PA1982
	PA1982	86.1037	2.45287	0.494994	4.95536	7.22e-07	7.73e-06	2.45287	5.47505	exaA	quinoprotein ethanol dehydrogenase	4	PA1981; PA1982
	PA1983	24.376	2.4864	0.759725	3.27277	0.001065	0.00442318	2.4864	5.6038	exaB	cytochrome c550	x	x
	PA1984	35.7159	2.14769	0.577079	3.72165	0.000197925	0.00103831	2.14769	4.43117	exaC	NAD+ dependent aldehyde dehydrogenase ExaC	x	x
15	PA2101	47.7992	-1.06825	0.44615	-2.39436	0.0166492	0.0437589	1.06825	-2.09688		conserved hypothetical protein	1	PA2101; PA2102
	PA2102	32.6113	-1.33243	0.426649	-3.12302	0.00179005	0.00680803	1.33243	-2.51827		hypothetical protein	1	PA2101; PA2102
	PA2103	119.906	-1.19846	0.265801	-4.50887	6.52e-06	5.26e-05	1.19846	-2.29495		probable molybdopterin biosynthesis protein MoeB	2	PA2103; PA2104; PA2105; PA2106
	PA2104	107.752	-0.853759	0.234221	-3.6451	0.000267291	0.00132727	0.853759	-1.8072		probable cysteine synthase	2	PA2103; PA2104; PA2105; PA2106
	PA2105	104.017	-0.658401	0.220423	-2.98699	0.0028174	0.00998078	0.658401	-1.57833		probable acetyltransferase	2	PA2103; PA2104; PA2105; PA2106
	PA2106	112.358	-0.68628	0.219151	-3.13155	0.00173889	0.00664606	0.68628	-1.60913		hypothetical protein	2	PA2103; PA2104; PA2105; PA2106
16	PA2231	614.299	1.19879	0.255396	4.69385	2.68e-06	2.47e-05	1.19879	2.29547	pslA	PslA	1	PA2231; PA2232; PA2233; PA2234; PA2235; PA2236; PA2237; PA2238; PA2239; PA2240; PA2241
	PA2232	877.837	0.733242	0.166469	4.40469	1.06e-05	8e-05	0.733242	1.66237	pslB	PslB	1	PA2231; PA2232; PA2233; PA2234; PA2235; PA2236; PA2237; PA2238; PA2239; PA2240; PA2241
	PA2233	373.343	0.826689	0.172121	4.80296	1.56e-06	1.51e-05	0.826689	1.77361	pslC	PslC	1	PA2231; PA2232; PA2233; PA2234; PA2235; PA2236; PA2237; PA2238; PA2239; PA2240; PA2241
	PA2234	409.971	0.966891	0.196812	4.91278	8.98e-07	9.4e-06	0.966891	1.95462	pslD	PslD	1	PA2231; PA2232; PA2233; PA2234; PA2235; PA2236; PA2237; PA2238; PA2239; PA2240; PA2241
	PA2235	1121.4	0.807483	0.162586	4.96651	6.82e-07	7.36e-06	0.807483	1.75016	pslE	PslE	1	PA2231; PA2232; PA2233; PA2234; PA2235; PA2236; PA2237; PA2238; PA2239; PA2240; PA2241
	PA2236	361.912	0.804904	0.149854	5.37127	7.82e-08	1.04e-06	0.804904	1.74703	pslF	PslF	1	PA2231; PA2232; PA2233; PA2234; PA2235; PA2236; PA2237; PA2238; PA2239; PA2240; PA2241
	PA2237	365.685	0.785795	0.174457	4.50423	6.66e-06	5.37e-05	0.785795	1.72404	pslG	PslG	1	PA2231; PA2232; PA2233; PA2234; PA2235; PA2236; PA2237; PA2238; PA2239; PA2240; PA2241
	PA2238	328.662	0.607209	0.161361	3.76304	0.000167861	0.000897786	0.607209	1.52331	pslH	PslH	1	PA2231; PA2232; PA2233; PA2234; PA2235; PA2236; PA2237; PA2238; PA2239; PA2240; PA2241
17	PA2259	2049.51	-0.94847	0.176109	-5.38571	7.22e-08	9.6e-07	0.94847	-1.92982	ptxS	transcriptional regulator PtxS	1	PA2259; PA2260; PA2261; PA2262; PA2263
	PA2260	863.441	-1.07533	0.222639	-4.82992	1.37e-06	1.34e-05	1.07533	-2.1072		hypothetical protein	1	PA2259; PA2260; PA2261; PA2262; PA2263
	PA2261	1145.01	-1.28363	0.253566	-5.0623	4.14e-07	4.67e-06	1.28363	-2.4345		probable 2-ketogluconate kinase	1	PA2259; PA2260; PA2261; PA2262; PA2263
	PA2262	661.368	-0.856076	0.20076	-4.26418	2.01e-05	0.000141288	0.856076	-1.81011		probable 2-ketogluconate transporter	1	PA2259; PA2260; PA2261; PA2262; PA2263
	PA2263	628.292	-0.857962	0.216463	-3.96355	7.38e-05	0.000441697	0.857962	-1.81248		probable 2-hydroxyacid dehydrogenase	1	PA2259; PA2260; PA2261; PA2262; PA2263
18	PA2300	336.828	-2.84878	0.284932	-9.9981	1.55e-23	1.35e-21	2.84878	-7.20389	chiC	chitinase	x	x
	PA2301	146.598	-1.86272	0.225099	-8.2751	1.28e-16	6.42e-15	1.86272	-3.63692		hypothetical protein	1	PA2301; PA2302; PA2303; PA2304; PA2305
	PA2302	2064.23	-2.03446	0.226189	-8.99449	2.37e-19	1.47e-17	2.03446	-4.09668	ambE	AmbE	1	PA2301; PA2302; PA2303; PA2304; PA2305
	PA2303	194.695	-1.8068	0.195842	-9.2258	2.81e-20	1.93e-18	1.8068	-3.49865	ambD	AmbD	1	PA2301; PA2302; PA2303; PA2304; PA2305
	PA2304	262.902	-2.10401	0.213543	-9.85287	6.66e-23	5.5e-21	2.10401	-4.29904	ambC	AmbC	1	PA2301; PA2302; PA2303; PA2304; PA2305
	PA2305	1510.71	-1.63542	0.235644	-6.94023	3.91e-12	1.2e-10	1.63542	-3.10678	ambB	AmbB	1	PA2301; PA2302; PA2303; PA2304; PA2305
	PA2306	347.135	-0.675648	0.198624	-3.40164	0.000669825	0.00294594	0.675648	-1.59731	ambA	AmbA	x	x
19	PA2363	197.764	-1.15865	0.237057	-4.88766	1.02e-06	1.05e-05	1.15865	-2.23249	hsiJ3	HsiJ3	1	PA2360; PA2361; PA2362; PA2363; PA2364
	PA2364	53.5461	-0.894017	0.302876	-2.95176	0.00315969	0.0109468	0.894017	-1.85834	lip3	Lip3	1	PA2360; PA2361; PA2362; PA2363; PA2364
	PA2365	95.1687	-1.75291	0.370532	-4.73078	2.24e-06	2.07e-05	1.75291	-3.37037	hsiB3	HsiB3	2	PA2365; PA2366; PA2367; PA2368; PA2369; PA2370; PA2371; PA2372
	PA2366	210.864	-2.1953	0.374895	-5.85576	4.75e-09	8.26e-08	2.1953	-4.57984	hsiC3	HsiC3	2	PA2365; PA2366; PA2367; PA2368; PA2369; PA2370; PA2371; PA2372
	PA2367	67.1337	-1.9996	0.385366	-5.18882	2.12e-07	2.52e-06	1.9996	-3.99888	hcp3	Hcp3	2	PA2365; PA2366; PA2367; PA2368; PA2369; PA2370; PA2371; PA2372
	PA2368	36.0489	-1.62861	0.395245	-4.12051	3.78e-05	0.000245792	1.62861	-3.09215	hsiF3	HsiF3	2	PA2365; PA2366; PA2367; PA2368; PA2369; PA2370; PA2371; PA2372
	PA2369	99.7011	-1.70619	0.334097	-5.10688	3.28e-07	3.75e-06	1.70619	-3.26299	hsiG3	HsiG3	2	PA2365; PA2366; PA2367; PA2368; PA2369; PA2370; PA2371; PA2372
	PA2370	36.1175	-1.65556	0.403971	-4.09822	4.16e-05	0.000266823	1.65556	-3.15046	hsiH3	HsiH3	2	PA2365; PA2366; PA2367; PA2368; PA2369; PA2370; PA2371; PA2372
	PA2371	134.144	-1.7253	0.244547	-7.05508	1.72e-12	5.68e-11	1.7253	-3.30648	clpV3	ClpV3	2	PA2365; PA2366; PA2367; PA2368; PA2369; PA2370; PA2371; PA2372
	PA2372	152.741	-1.75677	0.40944	-4.29066	1.78e-05	0.000126995	1.75677	-3.3794		hypothetical protein	2	PA2365; PA2366; PA2367; PA2368; PA2369; PA2370; PA2371; PA2372
	PA2373	178.467	-1.31364	0.259778	-5.05678	4.26e-07	4.79e-06	1.31364	-2.48568	vgrG3	VgrG3	3	PA2373; PA2374
	PA2374	28.8527	-1.19997	0.378442	-3.17081	0.00152012	0.00593452	1.19997	-2.29735		hypothetical protein	3	PA2373; PA2374
	PA2375	28.4759	-1.09784	0.428951	-2.55935	0.0104868	0.029595	1.09784	-2.14033		hypothetical protein	x	x
20	PA2626	870.064	0.688549	0.122792	5.60743	2.05e-08	3.15e-07	0.688549	1.61166	trmU	tRNA methyltransferase	1	PA2625; PA2626; PA2627; PA2628
	PA2627	306.571	0.724417	0.159893	4.53064	5.88e-06	4.83e-05	0.724417	1.65223		conserved hypothetical protein	1	PA2625; PA2626; PA2627; PA2628
	PA2628	69.0821	0.775338	0.237317	3.2671	0.00108655	0.00448761	0.775338	1.71159		hypothetical protein	1	PA2625; PA2626; PA2627; PA2628
	PA2629	1665.31	1.09925	0.179795	6.11389	9.72e-10	1.89e-08	1.09925	2.14243	purB	adenylosuccinate lyase	x	x
	PA2630	565.887	0.977994	0.22275	4.39054	1.13e-05	8.48e-05	0.977994	1.96973		conserved hypothetical protein	2	PA2630; PA2631; PA2632; PA2633
	PA2631	263.947	0.877664	0.181756	4.82881	1.37e-06	1.34e-05	0.877664	1.8374		probable acetyl transferase	2	PA2630; PA2631; PA2632; PA2633
	PA2632	160.184	0.689477	0.212474	3.245	0.00117451	0.00478259	0.689477	1.6127		hypothetical protein	2	PA2630; PA2631; PA2632; PA2633
21	PA3058	60.6416	1.21201	0.404775	2.99428	0.00275089	0.00979852	1.21201	2.31661	pelG	PelG	1	PA3058; PA3059; PA3060; PA3061; PA3062; PA3063; PA3064
	PA3059	102.171	1.27197	0.276365	4.60248	4.17e-06	3.6e-05	1.27197	2.41491	pelF	PelF	1	PA3058; PA3059; PA3060; PA3061; PA3062; PA3063; PA3064
	PA3060	47.7081	1.59413	0.423237	3.76653	0.000165535	0.000888087	1.59413	3.01913	pelE	PelE	1	PA3058; PA3059; PA3060; PA3061; PA3062; PA3063; PA3064
	PA3061	103.941	1.22301	0.272229	4.4926	7.04e-06	5.62e-05	1.22301	2.33434	pelD	PelD	1	PA3058; PA3059; PA3060; PA3061; PA3062; PA3063; PA3064
	PA3062	38.9965	1.44874	0.364102	3.97893	6.92e-05	0.000417435	1.44874	2.72969	pelC	PelC	1	PA3058; PA3059; PA3060; PA3061; PA3062; PA3063; PA3064
	PA3063	233.923	1.35025	0.293403	4.60204	4.18e-06	3.6e-05	1.35025	2.54957	pelB	PelB	1	PA3058; PA3059; PA3060; PA3061; PA3062; PA3063; PA3064
	PA3064	181.531	1.57194	0.277302	5.6687	1.44e-08	2.25e-07	1.57194	2.97304	pelA	PelA	1	PA3058; PA3059; PA3060; PA3061; PA3062; PA3063; PA3064
22	PA3095	80.0665	-1.24527	0.344148	-3.61841	0.000296415	0.00144568	1.24527	-2.37063	xcpZ	general secretion pathway protein M	1	PA3095; PA3096; PA3097; PA3098; PA3099; PA3100; PA3101; PA3102; PA3103
	PA3096	192.765	-0.946419	0.181542	-5.21321	1.86e-07	2.26e-06	0.946419	-1.92708	xcpY	general secretion pathway protein L	1	PA3095; PA3096; PA3097; PA3098; PA3099; PA3100; PA3101; PA3102; PA3103
	PA3097	117.493	-0.776682	0.223529	-3.47464	0.00051154	0.00234511	0.776682	-1.71319	xcpX	general secretion pathway protein K	1	PA3095; PA3096; PA3097; PA3098; PA3099; PA3100; PA3101; PA3102; PA3103
	PA3098	123.824	-1.32704	0.306677	-4.32716	1.51e-05	0.000108867	1.32704	-2.50888	xcpW	general secretion pathway protein J	1	PA3095; PA3096; PA3097; PA3098; PA3099; PA3100; PA3101; PA3102; PA3103
	PA3099	66.2492	-1.59854	0.256575	-6.23031	4.66e-10	9.71e-09	1.59854	-3.02836	xcpV	general secretion pathway protein I	1	PA3095; PA3096; PA3097; PA3098; PA3099; PA3100; PA3101; PA3102; PA3103
	PA3100	124.714	-1.2865	0.290045	-4.43553	9.18e-06	7.08e-05	1.2865	-2.43936	xcpU	General secretion pathway outer membrane protein H precursor	1	PA3095; PA3096; PA3097; PA3098; PA3099; PA3100; PA3101; PA3102; PA3103
	PA3101	191.512	-1.51597	0.233591	-6.48985	8.59e-11	2.05e-09	1.51597	-2.8599	xcpT	general secretion pathway protein G	1	PA3095; PA3096; PA3097; PA3098; PA3099; PA3100; PA3101; PA3102; PA3103
	PA3102	202.884	-1.03546	0.185197	-5.59115	2.26e-08	3.45e-07	1.03546	-2.04977	xcpS	general secretion pathway protein F	1	PA3095; PA3096; PA3097; PA3098; PA3099; PA3100; PA3101; PA3102; PA3103
	PA3103	480.606	-1.14789	0.153928	-7.4573	8.83e-14	3.48e-12	1.14789	-2.21589	xcpR	general secretion pathway protein E	1	PA3095; PA3096; PA3097; PA3098; PA3099; PA3100; PA3101; PA3102; PA3103
23	PA3326	2141.75	-3.4463	0.162765	-21.1735	1.68e-99	8.72e-96	3.4463	-10.9003	clpP2	ClpP2	x	x
	PA3327	3569.54	-4.39479	0.217221	-20.2319	5.13e-91	1.33e-87	4.39479	-21.0361		probable non-ribosomal peptide synthetase	1	PA3327; PA3328; PA3329; PA3330; PA3331; PA3332; PA3333; PA3334
	PA3328	713.058	-4.20828	0.275789	-15.259	1.43e-52	8.29e-50	4.20828	-18.4849		probable FAD-dependent monooxygenase	1	PA3327; PA3328; PA3329; PA3330; PA3331; PA3332; PA3333; PA3334
	PA3329	859.657	-4.46114	0.267961	-16.6484	3.11e-62	2.69e-59	4.46114	-22.026		hypothetical protein	1	PA3327; PA3328; PA3329; PA3330; PA3331; PA3332; PA3333; PA3334
	PA3330	749.07	-4.72226	0.274324	-17.2142	2.08e-66	3.61e-63	4.72226	-26.3963		probable short chain dehydrogenase	1	PA3327; PA3328; PA3329; PA3330; PA3331; PA3332; PA3333; PA3334
	PA3331	1161.92	-4.64966	0.301204	-15.4369	9.24e-54	6.01e-51	4.64966	-25.1007		cytochrome P450	1	PA3327; PA3328; PA3329; PA3330; PA3331; PA3332; PA3333; PA3334
	PA3332	424.146	-4.49673	0.264356	-17.0101	6.91e-65	7.19e-62	4.49673	-22.5761		conserved hypothetical protein	1	PA3327; PA3328; PA3329; PA3330; PA3331; PA3332; PA3333; PA3334
	PA3333	755.576	-4.43978	0.260208	-17.0625	2.82e-65	3.67e-62	4.43978	-21.7024	fabH2	3-oxoacyl-[acyl-carrier-protein] synthase III	1	PA3327; PA3328; PA3329; PA3330; PA3331; PA3332; PA3333; PA3334
	PA3334	299.896	-4.40877	0.278659	-15.8214	2.21e-56	1.65e-53	4.40877	-21.2409		probable acyl carrier protein	1	PA3327; PA3328; PA3329; PA3330; PA3331; PA3332; PA3333; PA3334
	PA3335	513.662	-3.84484	0.253496	-15.1673	5.83e-52	3.03e-49	3.84484	-14.3686		hypothetical protein	x	x
	PA3336	442.495	-4.00818	0.276062	-14.5191	9.17e-48	3.98e-45	4.00818	-16.091		probable major facilitator superfamily (MFS) transporter	x	x
24	PA3442	265.987	0.621161	0.240139	2.58668	0.00969069	0.027709	0.621161	1.53811		probable ATP-binding component of ABC transporter	1	PA3441; PA3442; PA3443; PA3444; PA3445
	PA3443	210.496	0.725354	0.242414	2.99221	0.00276967	0.00984519	0.725354	1.65331		probable permease of ABC transporter	1	PA3441; PA3442; PA3443; PA3444; PA3445
	PA3444	440.279	1.00767	0.231854	4.34615	1.39e-05	0.000101263	1.00767	2.01066		conserved hypothetical protein	1	PA3441; PA3442; PA3443; PA3444; PA3445
	PA3445	446.675	1.1262	0.243584	4.62348	3.77e-06	3.31e-05	1.1262	2.18284		conserved hypothetical protein	1	PA3441; PA3442; PA3443; PA3444; PA3445
	PA3446	453.811	0.85688	0.263569	3.25106	0.00114974	0.00469273	0.85688	1.81112		conserved hypothetical protein	x	x
	PA3447	45.3107	1.46887	0.336344	4.36715	1.26e-05	9.36e-05	1.46887	2.76804		probable ATP-binding component of ABC transporter	2	PA3447; PA3448; PA3449
	PA3448	63.0125	1.35343	0.285173	4.746	2.07e-06	1.95e-05	1.35343	2.55519		probable permease of ABC transporter	2	PA3447; PA3448; PA3449
	PA3449	82.8387	1.59186	0.308055	5.16744	2.37e-07	2.78e-06	1.59186	3.01437		conserved hypothetical protein	2	PA3447; PA3448; PA3449
25	PA3475	216.341	-0.930256	0.200292	-4.6445	3.41e-06	3.06e-05	0.930256	-1.90561	pheC	cyclohexadienyl dehydratase precursor	x	x
	PA3476	1132.77	-1.57894	0.230221	-6.85835	6.97e-12	2.05e-10	1.57894	-2.9875	rhlI	autoinducer synthesis protein RhlI	x	x
	PA3477	1113.13	-1.38292	0.205978	-6.71395	1.89e-11	5.24e-10	1.38292	-2.60796	rhlR	transcriptional regulator RhlR	x	x
	PA3478	489.257	-3.05543	0.315621	-9.68068	3.64e-22	2.79e-20	3.05543	-8.31333	rhlB	rhamnosyltransferase chain B	1	PA3478; PA3479
	PA3479	1176.83	-3.12298	0.264954	-11.7869	4.56e-32	8.18e-30	3.12298	-8.71188	rhlA	rhamnosyltransferase chain A	1	PA3478; PA3479
26	PA3606	148.51	0.694258	0.205749	3.3743	0.000740032	0.00321731	0.694258	1.61805		conserved hypothetical protein	x	x
	PA3607	69.1649	1.54497	0.269134	5.74051	9.44e-09	1.54e-07	1.54497	2.91797	potA	polyamine transport protein PotA	1	PA3607; PA3608; PA3609; PA3610
	PA3608	32.4135	1.50242	0.320893	4.68198	2.84e-06	2.59e-05	1.50242	2.83317	potB	polyamine transport protein PotB	1	PA3607; PA3608; PA3609; PA3610
	PA3609	20.7818	1.77455	0.43068	4.12033	3.78e-05	0.000245792	1.77455	3.4213	potC	polyamine transport protein PotC	1	PA3607; PA3608; PA3609; PA3610
	PA3610	69.9045	1.63552	0.322178	5.07644	3.85e-07	4.37e-06	1.63552	3.10699	potD	polyamine transport protein PotD	1	PA3607; PA3608; PA3609; PA3610
	PA3611	220.624	1.09051	0.296421	3.67894	0.000234206	0.00118677	1.09051	2.1295		hypothetical protein	2	PA3611; PA3612
	PA3612	85.5173	1.04886	0.224048	4.68141	2.85e-06	2.6e-05	1.04886	2.06889		conserved hypothetical protein	2	PA3611; PA3612
27	PA3633	302.88	0.991998	0.251789	3.93981	8.15e-05	0.000482243	0.991998	1.98894	ygbP	4-diphosphocytidyl-2-C-methylerythritol synthase	1	PA3633; PA3634; PA3635; PA3636; PA3637
	PA3634	210.422	0.901054	0.195481	4.60942	4.04e-06	3.51e-05	0.901054	1.86743		conserved hypothetical protein	1	PA3633; PA3634; PA3635; PA3636; PA3637
	PA3635	4739.93	0.741264	0.165246	4.48582	7.26e-06	5.76e-05	0.741264	1.67164	eno	enolase	1	PA3633; PA3634; PA3635; PA3636; PA3637
	PA3636	1792.36	0.940117	0.171181	5.49195	3.98e-08	5.7e-07	0.940117	1.91868	kdsA	2-dehydro-3-deoxyphosphooctonate aldolase	1	PA3633; PA3634; PA3635; PA3636; PA3637
	PA3637	4684.1	1.00338	0.142606	7.03602	1.98e-12	6.35e-11	1.00338	2.00469	pyrG	CTP synthase	1	PA3633; PA3634; PA3635; PA3636; PA3637
28	PA3741	208.027	1.7018	0.235218	7.235	4.66e-13	1.64e-11	1.7018	3.25307		hypothetical protein	x	x
	PA3742	4121.72	1.06584	0.192195	5.54561	2.93e-08	4.31e-07	1.06584	2.09339	rplS	50S ribosomal protein L19	1	PA3742; PA3743; PA3744; PA3745
	PA3743	6436.47	1.21084	0.171889	7.04433	1.86e-12	6.02e-11	1.21084	2.31473	trmD	tRNA (guanine-N1)-methyltransferase	1	PA3742; PA3743; PA3744; PA3745
	PA3744	5883.24	0.935341	0.151511	6.17341	6.68e-10	1.35e-08	0.935341	1.91234	rimM	16S rRNA processing protein	1	PA3742; PA3743; PA3744; PA3745
	PA3745	1977.66	1.14762	0.249634	4.59721	4.28e-06	3.66e-05	1.14762	2.21548	rpsP	30S ribosomal protein S16	1	PA3742; PA3743; PA3744; PA3745
	PA3746	1956.34	0.816971	0.153181	5.33337	9.64e-08	1.25e-06	0.816971	1.7617	ffh	signal recognition particle protein Ffh	x	x
29	PA3897	86.1181	0.857418	0.267505	3.20524	0.00134948	0.00538696	0.857418	1.81179		hypothetical protein	x	x
	PA3898	204.797	0.586961	0.196053	2.99389	0.00275444	0.00980446	0.586961	1.50208		probable transcriptional regulator	x	x
	PA3899	251.702	0.94949	0.292524	3.24585	0.00117099	0.00477571	0.94949	1.93119	fecI	FecI	1	PA3899; PA3900
	PA3900	351.117	0.621114	0.210645	2.94863	0.00319181	0.0110367	0.621114	1.53806	fecR	FecR	1	PA3899; PA3900
	PA3901	201.156	1.23304	0.184658	6.67743	2.43e-11	6.52e-10	1.23304	2.35062	fecA	Fe(III) dicitrate transport protein FecA	x	x
30	PA4139	192.397	-2.48261	0.246676	-10.0643	7.95e-24	7.01e-22	2.48261	-5.58908		hypothetical protein	x	x
	PA4140	88.8434	-1.94272	0.257015	-7.55879	4.07e-14	1.73e-12	1.94272	-3.8443		hypothetical protein	x	x
	PA4141	1431.94	-2.42361	0.288354	-8.40501	4.28e-17	2.3e-15	2.42361	-5.36514		hypothetical protein	x	x
	PA4142	134.563	-1.79919	0.290135	-6.2012	5.6e-10	1.15e-08	1.79919	-3.48024		probable secretion protein	1	PA4142; PA4143; PA4144
	PA4143	55.1369	-1.20048	0.341787	-3.51237	0.000444127	0.002071	1.20048	-2.29817		probable toxin transporter	1	PA4142; PA4143; PA4144
31	PA4191	160.782	1.17014	0.167957	6.96689	3.24e-12	1.01e-10	1.17014	2.25034		probable iron/ascorbate oxidoreductase	1	PA4191; PA4192; PA4193; PA4194; PA4195
	PA4192	105.488	1.51023	0.200036	7.54982	4.36e-14	1.83e-12	1.51023	2.84856		probable ATP-binding component of ABC transporter	1	PA4191; PA4192; PA4193; PA4194; PA4195
	PA4193	55.6128	1.61943	0.269658	6.0055	1.91e-09	3.57e-08	1.61943	3.07255		probable permease of ABC transporter	1	PA4191; PA4192; PA4193; PA4194; PA4195
	PA4194	78.2228	1.57695	0.276064	5.71225	1.11e-08	1.78e-07	1.57695	2.98338		probable permease of ABC transporter	1	PA4191; PA4192; PA4193; PA4194; PA4195
	PA4195	338.842	1.51716	0.247685	6.12535	9.05e-10	1.76e-08	1.51716	2.86226		probable binding protein component of ABC transporter	1	PA4191; PA4192; PA4193; PA4194; PA4195
32	PA4273	14078	0.618092	0.167527	3.68949	0.0002247	0.00114979	0.618092	1.53484	rplA	50S ribosomal protein L1	1	PA4273; PA4274; PA4275; PA4276
	PA4274	9809.56	0.714998	0.148465	4.81594	1.47e-06	1.43e-05	0.714998	1.64148	rplK	50S ribosomal protein L11	1	PA4273; PA4274; PA4275; PA4276
	PA4275	4443.93	1.05819	0.180276	5.86981	4.36e-09	7.64e-08	1.05819	2.08231	nusG	transcription antitermination protein NusG	1	PA4273; PA4274; PA4275; PA4276
	PA4276	3372.72	1.27764	0.175821	7.26671	3.68e-13	1.3e-11	1.27764	2.42443	secE	secretion protein SecE	1	PA4273; PA4274; PA4275; PA4276
	PA4277	7854.55	0.832829	0.17033	4.88952	1.01e-06	1.04e-05	0.832829	1.78118	tufB	elongation factor Tu	x	x
	PA4278	200.453	0.755739	0.314861	2.40023	0.0163847	0.0431728	0.755739	1.6885		hypothetical protein	2	PA4278; PA4279; PA4280
	PA4279	184.733	1.03724	0.269238	3.85249	0.000116925	0.00065979	1.03724	2.05229		hypothetical protein	2	PA4278; PA4279; PA4280
	PA4280	285.016	1.1329	0.329894	3.43413	0.000594455	0.00268072	1.1329	2.19299	birA	BirA bifunctional protein	2	PA4278; PA4279; PA4280
33	PA4302	50.086	-1.37528	0.394015	-3.49043	0.00048224	0.00222678	1.37528	-2.59419	tadA	TadA ATPase	1	PA4299; PA4300; PA4301; PA4302; PA4303; PA4304; PA4305
	PA4303	43.8756	-1.28221	0.362056	-3.54148	0.000397893	0.00188069	1.28221	-2.43212	tadZ	TadZ	1	PA4299; PA4300; PA4301; PA4302; PA4303; PA4304; PA4305
	PA4304	82.3376	-1.19031	0.300367	-3.96284	7.41e-05	0.000442002	1.19031	-2.28201	rcpA	RcpA	1	PA4299; PA4300; PA4301; PA4302; PA4303; PA4304; PA4305
	PA4305	93.3313	-1.1813	0.274552	-4.30266	1.69e-05	0.000120636	1.1813	-2.26782	rcpC	RcpC	1	PA4299; PA4300; PA4301; PA4302; PA4303; PA4304; PA4305
	PA4306	61.3985	-2.82835	0.53279	-5.30857	1.1e-07	1.41e-06	2.82835	-7.10263	flp	Type IVb pilin, Flp	x	x
34	PA4452	238.734	1.13056	0.186478	6.06271	1.34e-09	2.53e-08	1.13056	2.18944		conserved hypothetical protein	1	PA4452; PA4453; PA4454; PA4455; PA4456
	PA4453	628.832	1.32366	0.415695	3.18421	0.00145149	0.00571807	1.32366	2.50301		conserved hypothetical protein	1	PA4452; PA4453; PA4454; PA4455; PA4456
	PA4454	299.885	0.759176	0.191572	3.96287	7.41e-05	0.000442002	0.759176	1.69252		conserved hypothetical protein	1	PA4452; PA4453; PA4454; PA4455; PA4456
	PA4455	434.021	0.94248	0.251333	3.74992	0.000176888	0.000940273	0.94248	1.92183		probable permease of ABC transporter	1	PA4452; PA4453; PA4454; PA4455; PA4456
	PA4456	836.88	0.930058	0.16265	5.71816	1.08e-08	1.73e-07	0.930058	1.90535		probable ATP-binding component of ABC transporter	1	PA4452; PA4453; PA4454; PA4455; PA4456
	PA4457	1331.35	0.733865	0.163789	4.48054	7.45e-06	5.87e-05	0.733865	1.66309		arabinose-5-phosphate isomerase KdsD	2	PA4457; PA4458; PA4459; PA4460; PA4461
	PA4458	490.284	0.643504	0.15269	4.21445	2.5e-05	0.000170327	0.643504	1.56212		conserved hypothetical protein	2	PA4457; PA4458; PA4459; PA4460; PA4461
	PA4459	403.699	0.795021	0.258835	3.07153	0.00212962	0.00788233	0.795021	1.7351	lptC	Lipopolysaccharide export system protein LptC	2	PA4457; PA4458; PA4459; PA4460; PA4461
	PA4460	933.787	0.72587	0.137685	5.27198	1.35e-07	1.7e-06	0.72587	1.6539	lptH	LptH	2	PA4457; PA4458; PA4459; PA4460; PA4461
	PA4461	1207.75	0.686538	0.137272	5.00128	5.7e-07	6.28e-06	0.686538	1.60942	lptB	Lipopolysaccharide export system ATP-binding protein LptB	2	PA4457; PA4458; PA4459; PA4460; PA4461
Total # genes	290
